# Transcriptomic Landscape of Hyperthyroidism in Mice Overexpressing Thyroid Stimulating Hormone

**DOI:** 10.1101/2023.10.27.564354

**Authors:** Ichiro Yamauchi, Taku Sugawa, Takuro Hakata, Akira Yoshizawa, Tomoko Kita, Yo Kishimoto, Sadahito Kimura, Daisuke Kosugi, Haruka Fujita, Kentaro Okamoto, Yohei Ueda, Toshihito Fujii, Daisuke Taura, Yoriko Sakane, Akihiro Yasoda, Nobuya Inagaki

**Affiliations:** Department of Diabetes, Endocrinology and Nutrition, Graduate School of Medicine, Kyoto University; Department of Otolaryngology-Head and Neck Surgery, Graduate School of Medicine, Kyoto University; Sugawa Clinic; Clinical Research Center, National Hospital Organization Kyoto Medical Center; Medical Research Institute KITANO HOSPITAL, PIIF Tazuke-kofukai

**Keywords:** Hyperthyroidism, Thyroid stimulating hormone, Hydrodynamic gene delivery, Thiamazole, SLC26A4

## Abstract

Hyperthyroidism is a condition with excessive thyroid hormone secretion. Activation of thyroid stimulating hormone receptor (TSHR) fundamentally leads to hyperthyroidism. The details of TSHR signaling remain to be elucidated. We conducted transcriptome analyses for hyperthyroid mice that we generated by overexpressing TSH. TSH overexpression via hydrodynamic gene delivery with pLIVE-*TSHB* and pLIVE-*CGA* vectors consistently caused hyperthyroidism and goiters for at least 4 weeks in C57BL/6J mice. RNA sequencing analysis of their thyroid glands revealed that thiamazole slightly changed the thyroid transcriptome, which reinforces a conventional theory that thiamazole decreases thyroid hormone secretion via inhibition of thyroid peroxidase activity. Meanwhile, TSH overexpression drastically changed the thyroid transcriptome. In particular, enrichment analyses identified the cell cycle, phosphatidylinositol-3 kinase/Akt pathway, and Ras-related protein 1 pathway as possibly associated with goiter development. Regarding the role of TSHR signaling in hyperthyroidism, it is noteworthy that *Slc26a4* was exclusively upregulated among genes crucial to thyroid hormone secretion at both 1 and 4 weeks after hydrodynamic gene delivery. To verify the relationship between this upregulation and hyperthyroidism, we overexpressed TSH in *Slc26a4* knockout mice. TSH overexpression caused hyperthyroidism in *Slc26a4* knockout mice, equivalent to that in control mice. To summarize, we analyzed hyperthyroid mice generated by TSH overexpression. We did not observe significant changes in known genes and pathways involved in thyroid hormone secretion. Thus, our datasets might include candidate genes that have not yet been identified as regulators of thyroid function. Our transcriptome datasets regarding hyperthyroidism can contribute to future research on TSHR signaling.
