## Supplementary Table 3 for "Transcriptomic Landscape of Hyperthyroidism in Mice Overexpressing Thyroid Stimulating Hormone"

### Sheet: draft2
Supplementary Table 3. List of genes upregulated with TSH overexpression at both 1 and 4 weeks
Gene_Symbol	Description	Fold change (1 week)	p	Fold change (4 weeks)	p
Slc34a2	solute carrier family 34 (sodium phosphate), member 2	49.6295	2.58998e-14	18.0094	1.24275e-19
Slc26a4	solute carrier family 26, member 4	16.7911	9.13444e-30	10.0097	1.30991e-15
Iqgap3	IQ motif containing GTPase activating protein 3	15.2617	1.92632e-108	4.82102	1.33617e-29
Pimreg	PICALM interacting mitotic regulator	13.7436	2.07412e-45	5.14038	2.72174e-06
Car15	carbonic anhydrase 15	12.8538	4.90841e-06	10.5498	5.82157e-05
Ckap2	cytoskeleton associated protein 2	12.7566	4.04668e-47	4.07741	1.89288e-05
Hmmr	hyaluronan mediated motility receptor (RHAMM)	12.3674	2.16461e-68	3.28486	0.000133617
Kif20a	kinesin family member 20A	11.4922	1.48472e-77	4.09313	7.32943e-11
Cdkn3	cyclin-dependent kinase inhibitor 3	11.3371	4.69914e-24	4.62277	0.000509412
Prc1	protein regulator of cytokinesis 1	11.2077	5.14237e-62	3.8534	3.50802e-15
Bcat1	branched chain aminotransferase 1, cytosolic	11.1308	1.88112e-20	9.83858	4.39078e-12
Plk1	polo like kinase 1	10.8563	1.59846e-10	5.00333	5.61268e-08
Cenpf	centromere protein F	10.7724	1.31904e-12	5.0412	5.4355e-12
Gdf15	growth differentiation factor 15	10.7442	1.73422e-17	5.61939	3.41934e-22
Cep55	centrosomal protein 55	10.5621	1.89061e-26	4.64588	7.6884e-06
C330021F23Rik	RIKEN cDNA C330021F23 gene	10.4221	1.52235e-08	4.1627	0.0320495
Col11a2	collagen, type XI, alpha 2	10.1414	1.76498e-20	2.19515	0.0141839
Ccn5	cellular communication network factor 5	9.9717	4.24666e-36	8.86287	3.05847e-31
Knstrn	kinetochore-localized astrin/SPAG5 binding	9.44516	6.38371e-38	2.95154	0.00058198
Erfe	erythroferrone	9.26645	7.77543e-17	3.331	0.000680505
Ube2c	ubiquitin-conjugating enzyme E2C	9.03032	1.28577e-07	2.22537	0.00114457
Aspm	abnormal spindle microtubule assembly	9.00018	1.77957e-33	3.13515	0.00130599
Ccnb1	cyclin B1	8.93706	9.59741e-08	3.57512	0.000133352
Anln	anillin, actin binding protein	8.89858	1.182e-63	3.53483	3.18173e-11
Rph3a	rabphilin 3A	8.86111	5.3597e-12	5.9715	0.00096205
Pbk	PDZ binding kinase	8.82012	7.32588e-37	3.2064	0.000120552
Nek2	NIMA (never in mitosis gene a)-related expressed kinase 2	8.48073	2.16432e-24	4.69694	0.000668361
Cenpe	centromere protein E	8.27687	9.97323e-17	2.94543	3.0764e-05
Psrc1	proline/serine-rich coiled-coil 1	8.25609	5.88263e-28	4.68374	5.08598e-08
Cdk1	cyclin-dependent kinase 1	8.08351	1.01415e-14	3.23986	7.01256e-07
Kif23	kinesin family member 23	8.01719	3.60788e-40	3.4596	1.96502e-06
Nuf2	NUF2, NDC80 kinetochore complex component	7.95663	9.15192e-31	2.53115	0.00266696
Dlgap5	DLG associated protein 5	7.73776	0.000275619	2.94999	0.00123644
Dapl1	death associated protein-like 1	7.50979	1.13864e-24	2.14127	0.0119364
Ccnb2	cyclin B2	7.47389	1.2389e-06	2.84712	0.00135638
Ccna2	cyclin A2	7.36482	3.24169e-06	2.91072	1.03675e-07
Meltf	melanotransferrin	7.2485	8.55994e-16	11.1318	5.11631e-20
Ckap2l	cytoskeleton associated protein 2-like	7.24391	1.30499e-48	2.51737	0.00026689
Scn5a	sodium channel, voltage-gated, type V, alpha	7.02516	1.15094e-14	5.35207	1.21162e-06
Kntc1	kinetochore associated 1	6.93828	2.25864e-20	2.50896	0.00602012
Cpa4	carboxypeptidase A4	6.84874	1.13641e-15	2.34348	3.2898e-06
Gtse1	G two S phase expressed protein 1	6.79359	1.05939e-21	2.95806	0.000515142
Mki67	antigen identified by monoclonal antibody Ki 67	6.7586	2.52313e-08	4.25568	1.54221e-18
Kif22	kinesin family member 22	6.752	1.08077e-30	3.15498	1.51072e-06
Racgap1	Rac GTPase-activating protein 1	6.67754	6.91227e-15	2.41	1.18084e-10
Birc5	baculoviral IAP repeat-containing 5	6.60964	2.19796e-05	2.83122	6.74054e-05
Tpx2	TPX2, microtubule-associated	6.56676	9.86367e-07	3.16958	1.96622e-08
Bub1	BUB1, mitotic checkpoint serine/threonine kinase	6.49772	0.000173145	3.60314	0.0101615
Cst6	cystatin E/M	6.45625	5.28758e-135	4.4328	4.34303e-22
Kif4	kinesin family member 4	6.43587	4.24666e-36	2.87945	7.32452e-09
Plppr3	phospholipid phosphatase related 3	6.4337	5.82025e-14	2.82536	2.25698e-05
Cdc20	cell division cycle 20	6.4236	3.51625e-10	2.06221	0.000333946
Cenpa	centromere protein A	6.41989	3.69821e-18	3.0785	0.0033938
Gm42048	predicted gene, 42048	6.32524	1.32216e-09	2.81778	0.000184998
Cenpi	centromere protein I	6.26158	1.73205e-09	2.35545	0.0216316
Kif14	kinesin family member 14	6.18617	0.0022801	2.71201	0.00885965
Ereg	epiregulin	6.06343	1.41843e-06	4.43912	4.07022e-05
Top2a	topoisomerase (DNA) II alpha	5.97418	0.000130838	3.00866	1.70009e-10
Lox	lysyl oxidase	5.89154	4.20826e-90	3.22561	1.95314e-32
Nusap1	nucleolar and spindle associated protein 1	5.84801	8.02466e-05	2.99783	0.000110405
Kifc1	kinesin family member C1	5.82424	7.19754e-15	2.2825	0.0353093
Mastl	microtubule associated serine/threonine kinase-like	5.81445	9.38817e-21	2.22233	0.00238597
Pmp2	peripheral myelin protein 2	5.71178	2.18176e-11	4.35374	0.000917993
Sphk1	sphingosine kinase 1	5.63921	2.70805e-15	5.72268	8.549e-18
Tgm1	transglutaminase 1, K polypeptide	5.6223	0.000187692	3.74482	4.13047e-05
Cdca2	cell division cycle associated 2	5.56129	5.17433e-24	2.5971	0.00405295
Melk	maternal embryonic leucine zipper kinase	5.524	6.67413e-12	2.09224	0.0292251
Cnmd	chondromodulin	5.50142	7.32629e-42	2.78422	1.40896e-07
Sod3	superoxide dismutase 3, extracellular	5.37553	4.9436e-22	2.26472	2.37874e-12
Them5	thioesterase superfamily member 5	5.28174	1.18414e-15	4.56958	6.1668e-08
Fbn2	fibrillin 2	5.21899	2.19744e-08	3.97937	0.000159233
Espl1	extra spindle pole bodies 1, separase	5.18507	2.24838e-17	3.34521	5.57783e-06
Mxd3	Max dimerization protein 3	5.13543	4.94784e-07	3.6034	0.0030634
Crlf1	cytokine receptor-like factor 1	5.00837	4.13247e-17	3.3048	1.04943e-05
Trpv4	transient receptor potential cation channel, subfamily V, member 4	4.94927	2.39103e-22	2.35303	7.12749e-07
Slc1a1	solute carrier family 1 (neuronal/epithelial high affinity glutamate transporter, system Xag), member 1	4.90103	3.85056e-33	2.43357	1.71252e-11
Lbp	lipopolysaccharide binding protein	4.89118	7.05623e-57	2.59141	4.51969e-18
Kif11	kinesin family member 11	4.80403	3.65938e-05	3.25032	9.80927e-07
Fbn1	fibrillin 1	4.73081	1.81824e-105	2.75997	2.77002e-21
Adamts8	a disintegrin-like and metallopeptidase (reprolysin type) with thrombospondin type 1 motif, 8	4.70802	3.94674e-06	2.09683	0.043092
Cdca5	cell division cycle associated 5	4.47202	3.32376e-11	3.43605	0.000270476
Plaur	plasminogen activator, urokinase receptor	4.42312	5.10601e-11	2.41406	0.0053271
Lgi2	leucine-rich repeat LGI family, member 2	4.40412	9.21233e-18	2.76158	2.12111e-07
Lrp8	low density lipoprotein receptor-related protein 8, apolipoprotein e receptor	4.3755	1.41927e-12	2.97551	2.40864e-11
Cilp	cartilage intermediate layer protein, nucleotide pyrophosphohydrolase	4.23817	1.85009e-39	3.59906	1.89334e-13
Srpx2	sushi-repeat-containing protein, X-linked 2	4.20912	9.82724e-26	2.00718	0.000176138
Bmp3	bone morphogenetic protein 3	4.2069	1.13858e-05	2.05675	0.0319094
Dio3	deiodinase, iodothyronine type III	4.18827	0.00275546	8.24517	7.06805e-05
Col8a1	collagen, type VIII, alpha 1	4.10994	2.31328e-54	2.27052	1.74802e-12
Slc22a21	solute carrier family 22 (organic cation transporter), member 21	4.07154	3.13508e-19	2.07867	0.000237965
Clspn	claspin	4.02462	0.01294	2.09278	0.0436461
Stmn1	stathmin 1	3.86687	7.47152e-10	2.21815	2.19128e-08
Abcc3	ATP-binding cassette, sub-family C (CFTR/MRP), member 3	3.85786	1.33638e-07	2.24793	1.46084e-09
Cda	cytidine deaminase	3.83128	4.94946e-21	2.89457	2.64388e-07
Slc5a9	solute carrier family 5 (sodium/glucose cotransporter), member 9	3.80525	5.55691e-24	2.50907	7.96919e-13
Oas2	2'-5' oligoadenylate synthetase 2	3.79569	0.000660655	3.69067	0.000364816
Srxn1	sulfiredoxin 1 homolog (S. cerevisiae)	3.77727	3.47504e-07	2.52046	8.24861e-11
Hs3st3a1	heparan sulfate (glucosamine) 3-O-sulfotransferase 3A1	3.75923	4.26161e-21	3.90913	1.07937e-17
Cit	citron	3.72637	1.73283e-09	2.1342	0.014314
Lif	leukemia inhibitory factor	3.7216	3.98162e-05	2.61171	0.000322638
Timp1	tissue inhibitor of metalloproteinase 1	3.71927	3.88599e-15	3.33926	9.51647e-09
Csf3r	colony stimulating factor 3 receptor (granulocyte)	3.70398	2.36112e-06	3.6193	1.95035e-08
Vtcn1	V-set domain containing T cell activation inhibitor 1	3.67019	0.0216497	4.04079	7.46633e-08
Ccnf	cyclin F	3.61762	4.19588e-17	2.03815	0.0083184
Adamtsl2	ADAMTS-like 2	3.57494	2.39924e-38	2.32583	7.82186e-11
Aqp1	aquaporin 1	3.56864	2.64228e-31	2.79594	7.69673e-22
Rrm2	ribonucleotide reductase M2	3.56539	0.0136267	2.05315	0.00389789
Dio2	deiodinase, iodothyronine, type II	3.53545	1.88245e-13	3.06351	1.3895e-08
Upk3bl	uroplakin 3B-like	3.51398	3.7945e-05	3.77785	6.85175e-05
Atf3	activating transcription factor 3	3.49812	5.24502e-16	3.13462	1.4099e-08
4930539E08Rik	RIKEN cDNA 4930539E08 gene	3.42451	7.78981e-09	2.96203	8.44386e-11
Acox2	acyl-Coenzyme A oxidase 2, branched chain	3.40322	3.09491e-16	2.84798	1.0169e-07
Lemd1	LEM domain containing 1	3.37283	0.00450122	3.65464	0.00210647
C1qtnf5	C1q and tumor necrosis factor related protein 5	3.3483	2.58934e-29	2.29536	3.76195e-10
Trem2	triggering receptor expressed on myeloid cells 2	3.34274	4.47673e-18	3.04286	5.60587e-06
Fcrls	Fc receptor-like S, scavenger receptor	3.34232	7.56208e-34	2.37166	6.52073e-12
Slfn9	schlafen 9	3.31839	3.0638e-21	2.0963	0.000111199
Mybl1	myeloblastosis oncogene-like 1	3.27909	4.60895e-05	3.56576	0.0032411
St8sia2	ST8 alpha-N-acetyl-neuraminide alpha-2,8-sialyltransferase 2	3.27417	2.53469e-21	2.358	0.00494097
Ercc6l	excision repair cross-complementing rodent repair deficiency complementation group 6 like	3.26817	1.38095e-07	2.03923	0.0257039
Loxl2	lysyl oxidase-like 2	3.26607	1.45198e-61	2.08031	4.39541e-13
Cd300a	CD300A molecule	3.24238	4.76585e-10	2.38614	0.00149372
P2ry12	purinergic receptor P2Y, G-protein coupled 12	3.23288	2.08696e-12	2.09002	0.00214185
Serpine1	serine (or cysteine) peptidase inhibitor, clade E, member 1	3.18086	5.28667e-10	4.03898	1.53225e-07
Foxf2	forkhead box F2	3.15612	1.02975e-05	3.47318	2.61952e-07
Svep1	sushi, von Willebrand factor type A, EGF and pentraxin domain containing 1	3.14075	1.08162e-51	2.48767	2.82064e-18
Cp	ceruloplasmin	3.12382	3.27651e-10	2.01651	5.53338e-14
Bdkrb2	bradykinin receptor, beta 2	3.11272	2.46615e-28	2.54594	4.98969e-06
Scube3	signal peptide, CUB domain, EGF-like 3	3.11248	3.2176e-19	2.07055	8.40111e-08
Adamts16	a disintegrin-like and metallopeptidase (reprolysin type) with thrombospondin type 1 motif, 16	3.08995	2.99035e-06	2.68051	0.0138687
Plat	plasminogen activator, tissue	3.07825	7.4913e-19	2.44569	5.29714e-13
Pamr1	peptidase domain containing associated with muscle regeneration 1	3.07185	1.1451e-08	2.71964	1.18435e-07
Tlr8	toll-like receptor 8	3.06614	1.63079e-08	3.49469	1.49652e-08
Gpr34	G protein-coupled receptor 34	3.04127	3.24813e-10	2.58435	7.95031e-06
Siglec1	sialic acid binding Ig-like lectin 1, sialoadhesin	3.04045	5.04876e-09	3.455	8.74397e-09
C3ar1	complement component 3a receptor 1	2.97967	6.72538e-21	2.57398	2.81162e-12
Lrrc31	leucine rich repeat containing 31	2.95229	2.98769e-06	2.41061	0.000515142
Muc4	mucin 4	2.94917	0.000572055	3.80861	0.00126332
Gpr65	G-protein coupled receptor 65	2.94705	2.29594e-08	2.39073	3.71444e-06
Tmem200a	transmembrane protein 200A	2.93858	0.00179956	2.4069	0.00329783
P2ry13	purinergic receptor P2Y, G-protein coupled 13	2.92374	9.0088e-09	2.32303	0.000994675
Gm21451	predicted gene, 21451, transcript variant X2	2.88482	1.46963e-18	2.20106	8.15817e-06
Anxa1	annexin A1	2.87048	2.45773e-07	3.363	1.76421e-06
Mfap5	microfibrillar associated protein 5	2.86103	1.36123e-40	2.67767	2.78309e-29
Tlr1	toll-like receptor 1	2.83803	0.000285031	2.09789	0.0108527
Tlr13	toll-like receptor 13	2.82479	9.15582e-09	3.40583	8.96472e-09
Col6a3	collagen, type VI, alpha 3	2.80557	1.48911e-32	2.12315	2.63751e-09
Adamts4	a disintegrin-like and metallopeptidase (reprolysin type) with thrombospondin type 1 motif, 4	2.79706	2.65429e-11	2.29607	4.00768e-05
Cd68	CD68 antigen	2.78767	6.04191e-21	2.16097	9.75367e-12
Lrrc55	leucine rich repeat containing 55	2.78553	1.63079e-08	2.04041	0.00167939
Msr1	macrophage scavenger receptor 1	2.77735	3.57275e-05	2.02561	0.000616081
Trim59	tripartite motif-containing 59	2.74234	5.82698e-10	2.24193	0.000130718
Klra2	killer cell lectin-like receptor, subfamily A, member 2	2.73798	0.0210407	2.48298	0.000374267
Camk1d	calcium/calmodulin-dependent protein kinase ID	2.73034	5.70747e-22	2.99274	2.43241e-11
Tlr7	toll-like receptor 7	2.72691	1.56432e-09	2.83882	9.51635e-10
Stab1	stabilin 1	2.71556	9.31481e-29	2.44705	1.07398e-24
Oas1a	2'-5' oligoadenylate synthetase 1A	2.70191	2.5123e-14	3.17795	1.23476e-17
Tbxas1	thromboxane A synthase 1, platelet	2.69748	9.85217e-09	2.81249	2.50093e-09
Etv4	ets variant 4	2.6892	0.0054915	2.44368	0.0239424
Bgn	biglycan	2.66891	1.23506e-49	2.10345	4.76125e-20
Comp	cartilage oligomeric matrix protein	2.66688	4.51041e-07	3.67038	2.0173e-10
Tmem273	transmembrane protein 273	2.66446	1.37499e-05	2.04918	0.0088056
Aplnr	apelin receptor	2.66222	3.3775e-31	2.11477	1.19047e-16
Itgam	integrin alpha M	2.65269	1.26877e-17	2.30634	9.29127e-10
Gpc6	glypican 6	2.64364	3.23759e-18	2.13318	4.58333e-10
Ms4a7	membrane-spanning 4-domains, subfamily A, member 7	2.58731	7.4913e-19	2.63761	6.60704e-10
Ctss	cathepsin S	2.57426	3.72567e-35	2.33345	4.05705e-13
Ms4a6d	membrane-spanning 4-domains, subfamily A, member 6D	2.5736	4.11305e-07	2.85983	3.776e-07
Fcgr1	Fc receptor, IgG, high affinity I	2.57334	1.31518e-08	2.3275	2.34757e-05
Stc1	stanniocalcin 1	2.57003	1.75184e-10	2.22099	8.78841e-05
Ccr5	chemokine (C-C motif) receptor 5	2.55699	3.13124e-11	2.83843	7.65906e-09
Vipr2	vasoactive intestinal peptide receptor 2	2.5533	1.3294e-13	2.87271	2.61072e-11
Ccnd1	cyclin D1	2.5425	3.96764e-23	2.08123	2.37365e-09
Oas1g	2'-5' oligoadenylate synthetase 1G	2.53913	3.85656e-09	2.85557	2.29165e-12
Gcnt3	glucosaminyl (N-acetyl) transferase 3, mucin type	2.51561	1.00896e-07	2.08745	0.000156564
Slc7a3	solute carrier family 7 (cationic amino acid transporter, y+ system), member 3	2.50628	0.00728596	2.38011	0.0206875
Cd180	CD180 antigen	2.5035	1.37054e-10	2.00236	0.000583171
Cd33	CD33 antigen	2.4864	3.97003e-08	2.5007	5.20046e-07
Unc5cl	unc-5 family C-terminal like	2.46973	0.000151669	3.21327	0.00197744
Ncf1	neutrophil cytosolic factor 1	2.46907	3.80783e-14	2.12952	4.43488e-08
Spns2	spinster homolog 2	2.45815	1.73776e-20	2.00795	1.89723e-08
Slc7a7	solute carrier family 7 (cationic amino acid transporter, y+ system), member 7	2.44837	1.25007e-23	2.23644	3.31238e-08
Susd2	sushi domain containing 2	2.44107	6.94057e-23	2.30368	7.56881e-10
Adgre1	adhesion G protein-coupled receptor E1	2.44074	2.38875e-19	2.31903	3.68994e-14
Nox4	NADPH oxidase 4	2.43749	1.37332e-07	2.31898	1.61311e-06
Gm5431	predicted gene 5431	2.43212	3.62741e-06	2.36472	0.00012091
Hk3	hexokinase 3	2.42961	0.000236184	2.67972	0.00306747
Cybb	cytochrome b-245, beta polypeptide	2.42643	9.37904e-31	2.41163	5.33077e-13
Heg1	heart development protein with EGF-like domains 1	2.41048	8.89573e-43	2.003	7.81038e-08
Eppk1	epiplakin 1	2.39835	4.38133e-05	4.8935	2.25036e-26
Frem1	Fras1 related extracellular matrix protein 1	2.39505	0.000287382	2.06302	0.0085999
Malt1	MALT1 paracaspase	2.39131	2.1268e-11	2.45996	7.08557e-15
Cx3cr1	chemokine (C-X3-C motif) receptor 1	2.39015	9.47661e-28	2.63386	1.6761e-20
Tacc2	transforming, acidic coiled-coil containing protein 2	2.38092	2.85731e-24	2.36015	7.15305e-09
Esyt3	extended synaptotagmin-like protein 3	2.36234	0.0130881	2.38501	0.000674892
Csf1r	colony stimulating factor 1 receptor	2.35661	5.47552e-31	2.3831	3.05847e-31
Thbs3	thrombospondin 3	2.35406	4.06449e-24	3.09121	1.43385e-22
Eda2r	ectodysplasin A2 receptor	2.33526	0.000130527	2.91482	0.000236275
Aqp5	aquaporin 5	2.33318	2.47491e-12	2.06717	3.74052e-05
Mpeg1	macrophage expressed gene 1	2.33218	2.76164e-22	2.43189	1.3192e-21
Creb5	cAMP responsive element binding protein 5	2.32598	2.93258e-05	2.33439	0.0016747
Lair1	leukocyte-associated Ig-like receptor 1	2.29694	2.17609e-08	3.26763	1.12521e-13
Hck	hemopoietic cell kinase	2.28385	1.08403e-07	2.57054	1.99689e-08
Piezo2	piezo-type mechanosensitive ion channel component 2	2.27931	5.89767e-18	2.59304	9.88995e-14
Otulinl	OTU deubiquitinase with linear linkage specificity like	2.27584	8.11628e-06	2.04099	0.000259454
Klrg2	killer cell lectin-like receptor subfamily G, member 2	2.27517	1.01415e-14	2.43575	3.75175e-07
Ppfia4	protein tyrosine phosphatase, receptor type, f polypeptide (PTPRF), interacting protein (liprin), alpha 4	2.26917	7.41708e-15	2.37958	4.42579e-10
Loxl3	lysyl oxidase-like 3	2.26476	1.36577e-07	2.45024	9.17192e-14
March1	membrane-associated ring finger (C3HC4) 1	2.26418	1.32505e-05	2.08192	0.000864392
Adamts7	a disintegrin-like and metallopeptidase (reprolysin type) with thrombospondin type 1 motif, 7	2.26357	5.67619e-07	2.12317	3.28153e-06
Tcp11	t-complex protein 11	2.25101	0.00187811	4.13862	1.93268e-06
C1qb	complement component 1, q subcomponent, beta polypeptide	2.23778	7.28577e-37	2.04413	9.88995e-14
Slc23a3	solute carrier family 23 (nucleobase transporters), member 3	2.23107	2.99979e-05	2.12682	0.00116403
Tnfrsf12a	tumor necrosis factor receptor superfamily, member 12a	2.22364	1.58309e-05	2.6725	0.003355
Rlbp1	retinaldehyde binding protein 1	2.21912	2.55745e-05	2.49837	0.0335937
C1qc	complement component 1, q subcomponent, C chain	2.20653	5.32741e-21	2.19176	1.25706e-13
2200002D01Rik	RIKEN cDNA 2200002D01 gene	2.20124	1.38523e-05	2.65753	7.6884e-06
Dok3	docking protein 3	2.19191	0.000500839	3.00021	1.06133e-06
Slc11a1	solute carrier family 11 (proton-coupled divalent metal ion transporters), member 1	2.18493	2.15973e-07	2.37991	1.20487e-06
Ms4a14	membrane-spanning 4-domains, subfamily A, member 14, transcript variant X2	2.16513	0.0351559	5.29627	0.000353778
Aif1	allograft inflammatory factor 1	2.16104	2.05887e-08	2.05553	3.08874e-06
Pdgfrb	platelet derived growth factor receptor, beta polypeptide	2.14614	1.19118e-18	2.02595	1.50803e-08
Lgals3	lectin, galactose binding, soluble 3	2.14322	2.09034e-08	4.84292	7.32327e-09
Grem1	gremlin 1, DAN family BMP antagonist	2.11854	0.000829242	5.59633	1.87745e-11
Cd84	CD84 antigen	2.11823	0.00366222	2.05617	7.43179e-05
Lilra5	leukocyte immunoglobulin-like receptor, subfamily A (with TM domain), member 5	2.11802	8.87675e-06	2.22497	1.5324e-07
D630003M21Rik	RIKEN cDNA D630003M21 gene	2.11419	1.01102e-14	2.35427	3.72393e-18
Vgll3	vestigial like family member 3	2.10996	1.53362e-05	2.29521	2.78664e-07
Nfam1	Nfat activating molecule with ITAM motif 1	2.09948	1.67323e-07	2.00682	4.30347e-07
Tnfaip8l2	tumor necrosis factor, alpha-induced protein 8-like 2	2.09007	4.17606e-06	2.09731	0.00123644
Cd300c2	CD300C molecule 2	2.08847	2.65371e-05	2.75246	2.62508e-07
Mrc2	mannose receptor, C type 2	2.08236	4.14906e-18	2.05385	6.29224e-11
Ms4a6b	membrane-spanning 4-domains, subfamily A, member 6B	2.08208	0.0194228	2.20257	6.01927e-05
Prelp	proline arginine-rich end leucine-rich repeat	2.08106	3.7941e-19	2.03829	5.958e-15
Myo1f	myosin IF	2.072	9.17693e-07	2.16638	4.57481e-06
Tnfsf13b	tumor necrosis factor (ligand) superfamily, member 13b	2.06482	0.000416732	2.11669	0.0093169
Btk	Bruton agammaglobulinemia tyrosine kinase	2.06068	0.00735831	2.20782	0.0126788
Kcnj10	potassium inwardly-rectifying channel, subfamily J, member 10	2.05894	0.000358414	2.87767	9.51118e-08
H2-T24	histocompatibility 2, T region locus 24	2.05802	0.00198695	2.25681	1.03777e-06
Cd276	CD276 antigen	2.05447	1.52706e-20	2.71185	3.19448e-20
Iglon5	IgLON family member 5	2.05234	0.00477035	2.09107	0.0251538
Prg4	proteoglycan 4 (megakaryocyte stimulating factor, articular superficial zone protein)	2.04915	0.0003882	2.12165	0.000212328
Itgbl1	integrin, beta-like 1	2.04596	8.93508e-12	2.26169	1.93385e-10
Slc37a2	solute carrier family 37 (glycerol-3-phosphate transporter), member 2	2.03865	5.42894e-07	2.34262	4.09312e-08
Gm4070	predicted gene 4070	2.03083	2.2848e-08	2.14587	1.26658e-07
Tlr9	toll-like receptor 9	2.02868	9.10943e-05	2.46136	8.4971e-08
Gvin1	GTPase, very large interferon inducible 1	2.02223	1.52025e-08	2.12782	1.80044e-07
Ifi207	interferon activated gene 207	2.00976	1.67751e-06	2.33532	1.46489e-06
